# DAXX governs the silencing of LINE1 during spermatogenesis in mice

**DOI:** 10.1101/2025.07.24.666258

**Authors:** Zejia Li, Chaoyang Xiong, Jin Shen, Chen Tan, Dupeng Ma, Jun Chen, Rong Liu, Qi Sun, Weihao Gong, Wenming Yuan, Mengya Huang, Li Huang, Yueqiu Tan, Guohong Li, Mengcheng Luo

## Abstract

The suppression of transposable elements in germline is critical for safeguarding fertility. Here we identify that the DAXX, a potent transcription repressor and an H3.3 chaperone, is indispensable for transposable elements silencing during spermatogenesis. Male mice with conditional knockout of *Daxx* in germ cells mediated by *Ddx4*-cre display delayed meiotic progression, deformed and reduced production of sperms, and an age-dependent decline in fertility. The ablation of DAXX results in activation of evolutionarily young LINE1 and ERVs subfamilies. Mechanistically, DAXX interacts with DMAP1 to maintain DNA methylation of LINE1 in meiotic cells. In summary, this study identifies DAXX as a previously unknown regulator of spermatogenesis and demonstrates that it functions as an epigenetic regulator to maintain the silencing the young LINE1 by DNA methylation.
