## Supplementary material for "DAXX governs the silencing of LINE1 during spermatogenesis in mice": Table S1

### Sheet: Sheet1
Table S1. Primers used in this study
Primers used for genotyping PCR results of loxP (F), + (WT) and Ddx4-Cre
Oligos used for PCRs	Sequence (5'-3')
EGE-GJ-092-5'loxP-F	GTGGACAGGGTGTTGGTTCCTGTAG
EGE-GJ-092-5'loxP-R	AAAGCCTCCGGATCACCTTAAAT
EGE-GJ-092-3'loxP-F	GGAATTCTGGGAACTTTTCAGGAGA
EGE-GJ-092-3'loxP-R	ACAGGAGAGACAGGATCTCTGATTC
Ddx4-Cre-F	CACGTGCAGCCGTTTAAGCCGCGT
Ddx4-Cre-R	TTCCCATTCTAAACAACACCCTGAA
