## Supplementary material for "DAXX governs the silencing of LINE1 during spermatogenesis in mice": Table S3

### Sheet: meiotic cells
Table S3. Differentially expressed transposons (4C: meiotic cells)
TE	ctrl_v_Daxx_log2FoldChange	ctrl_v_Daxx_padj	Class	Cell Type
Lx2B	0.74668	0.000177065	Daxx_KO	4C
X9_LINE	-0.514868	0.0302637	Daxx_KO	4C
L1MdGf_II	0.638198	0.0470379	Daxx_KO	4C
L1MdF_IV	0.500889	0.026467	Daxx_KO	4C
BGLII_A	1.69484	0.0110165	Daxx_KO	4C
L1MDb	1.57322	4.20528e-06	Daxx_KO	4C
L1MdA_I	1.93247	6.70851e-15	Daxx_KO	4C
L1MdTf_II	0.727098	0.0117444	Daxx_KO	4C
MMERVK9C_I	1.24085	0.000323675	Daxx_KO	4C
L1MdA_V	0.774722	0.00456601	Daxx_KO	4C
RLTR13E	0.590876	0.00570675	Daxx_KO	4C
IAPEy-int	1.52448	1.05185e-05	Daxx_KO	4C
MLT1J	-0.798131	0.00808195	Daxx_KO	4C
L1_Mur1	0.732247	0.0204116	Daxx_KO	4C
L1MdTf_I	0.600952	0.039624	Daxx_KO	4C
L1MD3	0.544317	0.030432	Daxx_KO	4C
X6B_LINE	-0.565947	0.0320679	Daxx_KO	4C
RMER17C-int	-0.907691	0.00703801	Daxx_KO	4C
ERVB4_2-LTR_MM	1.58829	0.0125549	Daxx_KO	4C
ERVB4_1C-LTR_Mm	-0.837935	0.000440773	Daxx_KO	4C
RLTR13G	0.616766	0.0356654	Daxx_KO	4C
L1MdMus_II	0.635767	0.0238481	Daxx_KO	4C
MER34C_v	1.33252	0.00691355	Daxx_KO	4C
RodERV21-int	0.993502	0.00172712	Daxx_KO	4C
RLTR9E	0.742544	0.0178918	Daxx_KO	4C
MLTR18_MM	-0.649226	0.0296689	Daxx_KO	4C
LTR90A	-0.66449	0.0073008	Daxx_KO	4C
RLTR21	-0.640222	0.0361649	Daxx_KO	4C
RLTR13C2	0.810938	0.00088381	Daxx_KO	4C
RLTR12BD_Mm	0.600958	0.0364164	Daxx_KO	4C
RLTR10B2	0.518967	0.0299628	Daxx_KO	4C
MLTR18B_MM	-0.612973	0.0103524	Daxx_KO	4C
MLT1F2	-0.513675	0.0391714	Daxx_KO	4C
RLTR44A	0.611831	0.0334978	Daxx_KO	4C
ERVB7_2B-LTR_MM	1.10386	0.00733296	Daxx_KO	4C
Arthur1	-0.728865	0.034364	Daxx_KO	4C
RLTR10	0.606272	0.0369925	Daxx_KO	4C
MER110A	0.649925	0.0480986	Daxx_KO	4C
AmnSINE1	-0.50192	0.0356884	Daxx_KO	4C
RLTR11D	-0.676902	0.0476179	Daxx_KO	4C
RLTR10B	0.717675	0.00119704	Daxx_KO	4C
IAPLTR3	0.706882	0.00434232	Daxx_KO	4C
IAPLTR3-int	0.666835	0.0311988	Daxx_KO	4C
Tigger22N1	-0.801376	0.00428861	Daxx_KO	4C
ERV3-16A3_LTR	2.22426	3.1711e-05	Daxx_KO	4C
RLTR44E	0.897646	0.0407052	Daxx_KO	4C
Tigger13a	-1.33205	0.00340009	Daxx_KO	4C
MLT1H1	0.569587	0.0240755	Daxx_KO	4C
LTR16	0.603352	0.024219	Daxx_KO	4C
Charlie8	-0.660748	0.0145711	Daxx_KO	4C
MLT2B1	-0.757924	0.0222271	Daxx_KO	4C
LTR33A_v	0.92187	0.00665569	Daxx_KO	4C
LTR81	3.76303	0.0270546	Daxx_KO	4C
MER67B	-1.11061	0.0152734	Daxx_KO	4C
MamRep434	-0.833953	0.0017844	Daxx_KO	4C
LTR83	-0.672783	0.0324875	Daxx_KO	4C
MMERVK10D3_LTR	1.38552	0.0427078	Daxx_KO	4C
RMER16B	0.842832	0.00287899	Daxx_KO	4C
IAPEY_LTR	1.3311	4.91305e-05	Daxx_KO	4C
MER67D	1.47768	0.0105868	Daxx_KO	4C
LTR16E1	-0.64447	0.015237	Daxx_KO	4C
LTR33B	-0.602598	0.0382586	Daxx_KO	4C
L1M3f	3.16135	3.99364e-15	Daxx_KO	4C
GSAT_MM	2.59956	0.0222906	Daxx_KO	4C
MamRep564	2.68422	0.00275435	Daxx_KO	4C
LTR103b_Mam	-5.00191	0.0173886	Daxx_KO	4C
MARE10	-2.16889	8.2566e-05	Daxx_KO	4C
MER83B-int	-3.185	0.00234199	Daxx_KO	4C

### Sheet: RS
TE	ctrl_v_Daxx_log2FoldChange	ctrl_v_Daxx_pvalue	Class	Cell Type
L1MdF_V	0.534596	5.7251e-08	Daxx_KO	RS
ETnERV3-int	0.733537	0.00134882	Daxx_KO	RS
MusHAL1	0.651021	0.00876565	Daxx_KO	RS
L1MDb	0.588976	0.00192759	Daxx_KO	RS
IAPEy-int	0.748461	1.82992e-07	Daxx_KO	RS
RLTR20B3A_MM	0.621464	0.0433115	Daxx_KO	RS
RLTR22_Mus	1.16683	3.21092e-05	Daxx_KO	RS
LTR40c	-0.585421	6.70535e-05	Daxx_KO	RS
MMERVK10C-int	1.20581	8.51675e-34	Daxx_KO	RS
L1M3d	1.21777	0.0260029	Daxx_KO	RS
MMETn-int	0.529307	0.000565667	Daxx_KO	RS
RLTR19B	1.44383	0.00851612	Daxx_KO	RS
L1MD2	1.22718	1.29135e-40	Daxx_KO	RS
IAPEY4_I	0.935116	0.0114794	Daxx_KO	RS
RLTR42	-0.823192	0.0429144	Daxx_KO	RS
Kanga1b	1.37354	0.0273337	Daxx_KO	RS
Charlie19a	-0.55265	0.0347634	Daxx_KO	RS
IAP-d-int	0.89486	0.000100441	Daxx_KO	RS
MurERV4-int	0.506577	2.3547e-05	Daxx_KO	RS
MLT2C1	-0.543538	0.0179669	Daxx_KO	RS
MERV1_I	0.937026	0.000815934	Daxx_KO	RS
RLTR10F	0.732067	0.000413172	Daxx_KO	RS
IAP1-MM_LTR	0.71759	0.00201553	Daxx_KO	RS
MER54A	1.21144	0.000880544	Daxx_KO	RS
RLTR9A3A	1.06992	1.94559e-07	Daxx_KO	RS
IAPLTR4	0.769028	0.0190968	Daxx_KO	RS
RLTR47	-1.20674	0.000699284	Daxx_KO	RS
ERVB7_2B-LTR_MM	0.527026	0.00691513	Daxx_KO	RS
RLTR17D_Mm	0.658692	0.00110346	Daxx_KO	RS
RLTR13A3	0.827463	0.0391425	Daxx_KO	RS
RLTR1F_Mm	1.27914	6.77775e-05	Daxx_KO	RS
RLTR10B	0.540291	0.000141134	Daxx_KO	RS
MER45B	-0.568562	0.0134868	Daxx_KO	RS
ERVB3_1-I_MM	0.822311	0.0076953	Daxx_KO	RS
MER106A	0.521382	0.0296441	Daxx_KO	RS
ERV3-16A3_LTR	2.49787	1.20943e-28	Daxx_KO	RS
SRV_MM-int	0.938093	5.75043e-05	Daxx_KO	RS
MER92B	1.12243	0.0100798	Daxx_KO	RS
RLTR31A_Mm	1.05643	0.0293954	Daxx_KO	RS
LTR102_Mam	0.803389	0.003287	Daxx_KO	RS
L1M3e	0.889846	0.00162674	Daxx_KO	RS
Charlie8	-0.538907	1.1376e-11	Daxx_KO	RS
UCON105	0.888149	0.0208329	Daxx_KO	RS
MER112	-0.834531	0.000100411	Daxx_KO	RS
HAL1b	0.568226	0.00568311	Daxx_KO	RS
LTR88a	-0.51502	1.5579e-07	Daxx_KO	RS
UCON8	0.929552	0.0394092	Daxx_KO	RS
UCON29	-0.875631	0.046065	Daxx_KO	RS
RMER16C	1.18233	0.000449561	Daxx_KO	RS
LTR73	0.87425	0.000224855	Daxx_KO	RS
Zaphod2	0.90356	5.24399e-05	Daxx_KO	RS
LTR107_Mam	-1.41416	0.0217654	Daxx_KO	RS
Tigger2b	0.775224	0.0285402	Daxx_KO	RS
LTR82B	-1.19004	7.95209e-05	Daxx_KO	RS
Charlie22a	0.698976	0.0225016	Daxx_KO	RS
L1M3f	2.50137	2.04746e-07	Daxx_KO	RS
UCON14	-0.557362	9.05482e-06	Daxx_KO	RS
Charlie17	1.65701	0.0432042	Daxx_KO	RS
LTR86C	-0.787587	0.0201388	Daxx_KO	RS
LTR89B	1.07697	0.0168836	Daxx_KO	RS
UCON9	-1.32593	0.0141391	Daxx_KO	RS
MLT2E	-0.700868	0.0207358	Daxx_KO	RS
MER34-int	0.666125	0.00207252	Daxx_KO	RS
MARE6	1.01499	0.00984955	Daxx_KO	RS
MamGypLTR3	-0.665006	0.0398167	Daxx_KO	RS
RLTR46	1.68744	0.0323155	Daxx_KO	RS
ERVB4_3-I_MM	1.24266	0.00600819	Daxx_KO	RS
MERX	0.850949	0.042062	Daxx_KO	RS
UCON67	0.633923	0.0402763	Daxx_KO	RS
MURVY-int	3.407	0.00124149	Daxx_KO	RS
UCON51	-2.53352	0.0355479	Daxx_KO	RS
RNLTR23	-2.52094	0.0117655	Daxx_KO	RS
MurSAT1	1.01645	0.00243042	Daxx_KO	RS
