## Supplementary material for "DAXX governs the silencing of LINE1 during spermatogenesis in mice": Table S4

### Sheet: Genomic annotation
Table S4. piRNA analysis
Genomic annotation of total piRNA
sample	family	count_family	family2	Cell Type			sample	family	count_family	family2	Cell Type
Control_S1	LINE	473121	LINE	meiotic cells			Control_S1	LINE	373894	LINE	RS
Control_S1	SINE	414260	SINE	meiotic cells			Control_S1	SINE	219164	SINE	RS
Control_S1	genes	409141	genes	meiotic cells			Control_S1	genes	401285	genes	RS
Control_S1	ncRNA	59018	ncRNA	meiotic cells			Control_S1	ncRNA	196915	ncRNA	RS
Control_S1	nrRNA	103891	nrRNA	meiotic cells			Control_S1	nrRNA	76929	nrRNA	RS
Control_S1	others	835404	others	meiotic cells			Control_S1	others	878778	others	RS
Control_S1	piRNAcluster	7055561	piRNAcluster	meiotic cells			Control_S1	piRNAcluster	6471473	piRNAcluster	RS
Control_S2	LINE	501057	LINE	meiotic cells			Control_S2	LINE	580899	LINE	RS
Control_S2	SINE	353474	SINE	meiotic cells			Control_S2	SINE	340263	SINE	RS
Control_S2	genes	511231	genes	meiotic cells			Control_S2	genes	663522	genes	RS
Control_S2	ncRNA	158155	ncRNA	meiotic cells			Control_S2	ncRNA	251494	ncRNA	RS
Control_S2	nrRNA	113932	nrRNA	meiotic cells			Control_S2	nrRNA	128267	nrRNA	RS
Control_S2	others	1154724	others	meiotic cells			Control_S2	others	1463361	others	RS
Control_S2	piRNAcluster	7189999	piRNAcluster	meiotic cells			Control_S2	piRNAcluster	10341824	piRNAcluster	RS
Daxx_KO1	LINE	410369	LINE	meiotic cells			Daxx_KO1	LINE	410735	LINE	RS
Daxx_KO1	SINE	333412	SINE	meiotic cells			Daxx_KO1	SINE	256953	SINE	RS
Daxx_KO1	genes	436815	genes	meiotic cells			Daxx_KO1	genes	451588	genes	RS
Daxx_KO1	ncRNA	117891	ncRNA	meiotic cells			Daxx_KO1	ncRNA	181395	ncRNA	RS
Daxx_KO1	nrRNA	96719	nrRNA	meiotic cells			Daxx_KO1	nrRNA	101468	nrRNA	RS
Daxx_KO1	others	905031	others	meiotic cells			Daxx_KO1	others	921816	others	RS
Daxx_KO1	piRNAcluster	6174020	piRNAcluster	meiotic cells			Daxx_KO1	piRNAcluster	7275704	piRNAcluster	RS
Daxx_KO2	LINE	431478	LINE	meiotic cells			Daxx_KO2	LINE	398387	LINE	RS
Daxx_KO2	SINE	353488	SINE	meiotic cells			Daxx_KO2	SINE	255846	SINE	RS
Daxx_KO2	genes	476065	genes	meiotic cells			Daxx_KO2	genes	433624	genes	RS
Daxx_KO2	ncRNA	119324	ncRNA	meiotic cells			Daxx_KO2	ncRNA	171410	ncRNA	RS
Daxx_KO2	nrRNA	91378	nrRNA	meiotic cells			Daxx_KO2	nrRNA	91411	nrRNA	RS
Daxx_KO2	others	972799	others	meiotic cells			Daxx_KO2	others	899430	others	RS
Daxx_KO2	piRNAcluster	6545624	piRNAcluster	meiotic cells			Daxx_KO2	piRNAcluster	7084156	piRNAcluster	RS
Control_S1	IAP	81345	IAP	meiotic cells			Control_S1	IAP	42225	IAP	RS
Control_S2	IAP	110360	IAP	meiotic cells			Control_S2	IAP	60666	IAP	RS
Daxx_KO1	IAP	104380	IAP	meiotic cells			Daxx_KO1	IAP	56817	IAP	RS
Daxx_KO2	IAP	97634	IAP	meiotic cells			Daxx_KO2	IAP	48627	IAP	RS
Control_S1	LTR	1064172	LTR	meiotic cells			Control_S1	LTR	821949	LTR	RS
Control_S2	LTR	1135796	LTR	meiotic cells			Control_S2	LTR	1339027	LTR	RS
Daxx_KO1	LTR	985564	LTR	meiotic cells			Daxx_KO1	LTR	952895	LTR	RS
Daxx_KO2	LTR	1047543	LTR	meiotic cells			Daxx_KO2	LTR	940647	LTR	RS

### Sheet: Length (nt) distribution
Table S4. piRNA analysis
Length (nt) distribution of small RNAs
length	sample	freq	condition	Cell Type			length	sample	freq	condition	Cell Type
18	Control_S1	0.00570923	Control_S	meiotic cells			18	Control_S1	0.00297442	Control_S	RS
18	Control_S2	0.00100495	Control_S	meiotic cells			18	Control_S2	0.00070643	Control_S	RS
18	Daxx_KO1	0.00369858	Daxx_KO	meiotic cells			18	Daxx_KO1	0.0047694	Daxx_KO	RS
18	Daxx_KO2	0.00208569	Daxx_KO	meiotic cells			18	Daxx_KO2	0.00470524	Daxx_KO	RS
19	Control_S1	0.0160159	Control_S	meiotic cells			19	Control_S1	0.00380406	Control_S	RS
19	Control_S2	0.00242227	Control_S	meiotic cells			19	Control_S2	0.000720373	Control_S	RS
19	Daxx_KO1	0.00497759	Daxx_KO	meiotic cells			19	Daxx_KO1	0.00544311	Daxx_KO	RS
19	Daxx_KO2	0.00327258	Daxx_KO	meiotic cells			19	Daxx_KO2	0.00486222	Daxx_KO	RS
20	Control_S1	0.00972244	Control_S	meiotic cells			20	Control_S1	0.00505662	Control_S	RS
20	Control_S2	0.00275375	Control_S	meiotic cells			20	Control_S2	0.00126341	Control_S	RS
20	Daxx_KO1	0.0141831	Daxx_KO	meiotic cells			20	Daxx_KO1	0.00650556	Daxx_KO	RS
20	Daxx_KO2	0.0100287	Daxx_KO	meiotic cells			20	Daxx_KO2	0.0072046	Daxx_KO	RS
21	Control_S1	0.0123086	Control_S	meiotic cells			21	Control_S1	0.00751548	Control_S	RS
21	Control_S2	0.00621717	Control_S	meiotic cells			21	Control_S2	0.00155755	Control_S	RS
21	Daxx_KO1	0.00854032	Daxx_KO	meiotic cells			21	Daxx_KO1	0.00647053	Daxx_KO	RS
21	Daxx_KO2	0.00793094	Daxx_KO	meiotic cells			21	Daxx_KO2	0.00686765	Daxx_KO	RS
22	Control_S1	0.0246118	Control_S	meiotic cells			22	Control_S1	0.0148594	Control_S	RS
22	Control_S2	0.0105148	Control_S	meiotic cells			22	Control_S2	0.00442735	Control_S	RS
22	Daxx_KO1	0.0129672	Daxx_KO	meiotic cells			22	Daxx_KO1	0.0178536	Daxx_KO	RS
22	Daxx_KO2	0.0121832	Daxx_KO	meiotic cells			22	Daxx_KO2	0.0180976	Daxx_KO	RS
23	Control_S1	0.0270394	Control_S	meiotic cells			23	Control_S1	0.0119028	Control_S	RS
23	Control_S2	0.0110822	Control_S	meiotic cells			23	Control_S2	0.00507261	Control_S	RS
23	Daxx_KO1	0.0131574	Daxx_KO	meiotic cells			23	Daxx_KO1	0.014254	Daxx_KO	RS
23	Daxx_KO2	0.0137341	Daxx_KO	meiotic cells			23	Daxx_KO2	0.0157558	Daxx_KO	RS
24	Control_S1	0.0337796	Control_S	meiotic cells			24	Control_S1	0.0102555	Control_S	RS
24	Control_S2	0.015074	Control_S	meiotic cells			24	Control_S2	0.0054319	Control_S	RS
24	Daxx_KO1	0.0149519	Daxx_KO	meiotic cells			24	Daxx_KO1	0.0120083	Daxx_KO	RS
24	Daxx_KO2	0.0171163	Daxx_KO	meiotic cells			24	Daxx_KO2	0.0136192	Daxx_KO	RS
25	Control_S1	0.0642498	Control_S	meiotic cells			25	Control_S1	0.0166479	Control_S	RS
25	Control_S2	0.0338111	Control_S	meiotic cells			25	Control_S2	0.0105334	Control_S	RS
25	Daxx_KO1	0.0299116	Daxx_KO	meiotic cells			25	Daxx_KO1	0.0189433	Daxx_KO	RS
25	Daxx_KO2	0.0350492	Daxx_KO	meiotic cells			25	Daxx_KO2	0.0220405	Daxx_KO	RS
26	Control_S1	0.101444	Control_S	meiotic cells			26	Control_S1	0.0286627	Control_S	RS
26	Control_S2	0.0600285	Control_S	meiotic cells			26	Control_S2	0.0212861	Control_S	RS
26	Daxx_KO1	0.053349	Daxx_KO	meiotic cells			26	Daxx_KO1	0.0330571	Daxx_KO	RS
26	Daxx_KO2	0.0604732	Daxx_KO	meiotic cells			26	Daxx_KO2	0.0376684	Daxx_KO	RS
27	Control_S1	0.100778	Control_S	meiotic cells			27	Control_S1	0.0422584	Control_S	RS
27	Control_S2	0.0690258	Control_S	meiotic cells			27	Control_S2	0.0361347	Control_S	RS
27	Daxx_KO1	0.0654404	Daxx_KO	meiotic cells			27	Daxx_KO1	0.0480458	Daxx_KO	RS
27	Daxx_KO2	0.0702323	Daxx_KO	meiotic cells			27	Daxx_KO2	0.0550793	Daxx_KO	RS
28	Control_S1	0.102652	Control_S	meiotic cells			28	Control_S1	0.0743429	Control_S	RS
28	Control_S2	0.0885865	Control_S	meiotic cells			28	Control_S2	0.0692629	Control_S	RS
28	Daxx_KO1	0.0837598	Daxx_KO	meiotic cells			28	Daxx_KO1	0.0765182	Daxx_KO	RS
28	Daxx_KO2	0.086674	Daxx_KO	meiotic cells			28	Daxx_KO2	0.0847578	Daxx_KO	RS
29	Control_S1	0.189392	Control_S	meiotic cells			29	Control_S1	0.219229	Control_S	RS
29	Control_S2	0.208753	Control_S	meiotic cells			29	Control_S2	0.222972	Control_S	RS
29	Daxx_KO1	0.196151	Daxx_KO	meiotic cells			29	Daxx_KO1	0.210982	Daxx_KO	RS
29	Daxx_KO2	0.192987	Daxx_KO	meiotic cells			29	Daxx_KO2	0.222067	Daxx_KO	RS
30	Control_S1	0.200764	Control_S	meiotic cells			30	Control_S1	0.354481	Control_S	RS
30	Control_S2	0.276137	Control_S	meiotic cells			30	Control_S2	0.37198	Control_S	RS
30	Daxx_KO1	0.272332	Daxx_KO	meiotic cells			30	Daxx_KO1	0.335016	Daxx_KO	RS
30	Daxx_KO2	0.264263	Daxx_KO	meiotic cells			30	Daxx_KO2	0.328074	Daxx_KO	RS
31	Control_S1	0.0902524	Control_S	meiotic cells			31	Control_S1	0.164777	Control_S	RS
31	Control_S2	0.160282	Control_S	meiotic cells			31	Control_S2	0.192132	Control_S	RS
31	Daxx_KO1	0.166508	Daxx_KO	meiotic cells			31	Daxx_KO1	0.16632	Daxx_KO	RS
31	Daxx_KO2	0.163719	Daxx_KO	meiotic cells			31	Daxx_KO2	0.145729	Daxx_KO	RS
32	Control_S1	0.0212805	Control_S	meiotic cells			32	Control_S1	0.0432323	Control_S	RS
32	Control_S2	0.0543063	Control_S	meiotic cells			32	Control_S2	0.0565203	Control_S	RS
32	Daxx_KO1	0.0600713	Daxx_KO	meiotic cells			32	Daxx_KO1	0.0438131	Daxx_KO	RS
32	Daxx_KO2	0.0602519	Daxx_KO	meiotic cells			32	Daxx_KO2	0.0334721	Daxx_KO	RS
