## Supplementary material for "DAXX governs the silencing of LINE1 during spermatogenesis in mice": Table S7

### Sheet: Sheet1
Table S7. List of reagent or resource
Reagent or resource	Source	Identifier
Antibodies
DAXX	Home made
DAXX	Santa Cruz Biotechnology	Cat# sc-8043 RRID: AB_627405
DAXX	Abcam	Cat# ab32140 RRID: AB_731847
Autoantibody against centromere	Immunovision	Cat# HCT-0100
LINE1 ORF1	Abcam	Cat# ab216324 RRID: AB_2921327
PIWIL1/MIWI	Cell signaling technology	Cat# 2079 RRID: AB_2165432
PIWIL2/MILI	Abcam	Cat# ab36764, RRID: AB_777284
Anti-H2AFX (Phospho-Ser139) Monoclonal Antibody	Solarbio	Cat# K00145M
γH2AX	Abclonal	Cat# AP0687 RRID: AB_2863808
H3K4me3	Abcam	Cat# ab8580 RRID: AB_306649
DMAP1	Proteintech	Cat# AB_2277167 RRID: AB_2863808
YBX2	Home made
H1T	Abclonal	Cat# A18597 RRID: AB_2862355
PNA	Vector LAB	Cat# RL-1072-AP RRID: AB_2336642
Histone H3	Abclonal	Cat# A2348 RRID: AB_2631273
β-ACTIN	Abclonal	Cat# AC026 RRID: AB_2768234
α-TUBLIN	Proteintech	Cat# 66031 RRID: AB_2883068
Protamine P1	Briar Patch Biosciences	Cat# HUP1N RRID: AB_2651186
TNP1	NOVUS	Cat# NBP1-55356 RRID: AB_11017259
PLZF	Abclonal	Cat# A21185
SOX9	Abclonal	Cat# A19710 RRID: AB_2764375
TRA98	Home made
GAPDH	Abclonal	Cat# AC033 RRID: AB_2769570
HRP Goat Anti-Mouse IgG (H+L)	Abclonal	Cat# AS003 RRID: AB_2769851
HRP Goat Anti-Rabbit IgG (H+L)	Abclonal	Cat# AS014 RRID: AB_2769854
CoraLite488-conjugated Goat Anti-Mouse IgG(H+L)	Proteintech	Cat# SA00013-1 RRID: AB_2810983
CoraLite488-conjugated Goat Anti-Rabbit IgG(H+L)	Proteintech	Cat# SA00013-2 RRID: AB_2797132
CoraLite594-conjugated Goat Anti-Mouse IgG(H+L)	Proteintech	Cat# SA00013-3 RRID: AB_2797133
AMCA AffiniPure™ Donkey Anti-Human IgG (H+L)	Jackson ImmunoResearch	Cat# 709-155-149 AB_2340529
Bacterial
E.coli DH5α Competent Cells	Sangon Biotech	Cat# B528413-0100
E.coli BL21(DE3) Competent Cells	Sangon Biotech	Cat# B528414-0100
Chemicals, peptides, and recombinant proteins
DMEM (Dulbecco's Modified Eagle Medium)	Basal Media	Cat# L110KJ
Collagenase	Sigma	Cat# C0130
Typsin	Sigma	Cat# T9201
DNase I	Sigma	Cat# D4263
Hoechst 33342	Thermo Fisher	Cat# H1399
DAPI Fluoromount-G	southern Biotech	Cat# 0100-20
FBS	AusGeneX	Cat# FBSSA500-S
Total RNA Extraction Reagent (Trizol)	Abclonal	Cat# RK30129
In Situ Cell Death Detection Kit, Fluorescein	Roche	Cat# 11684795910
NovoRec® plus One step PCR Cloning Kit	Novo protein	Cat# NR005
Phosphate Buffered Solution	Biosharp	Cat# BL302A
FastPure Gel DNA Extraction Mini Kit DC301	Vazyme	Cat# DC301-01
M2 Medium	Sigma	Cat# M7167-100ML
M16 Medium	Sigma	Cat# M7292-50ml
2 × Taq Plus Master Mix	Vazyme	Cat# P211-01
UCF.ME® UltraNuclease	Yeason	Cat# 20156ES25
light oil	Sigma	Cat# M8410
NaCl	Sinopharm Chemical Reagent Co.,Ltd.	Cat# 10019308
Triton X-100	Solarbio	Cat# T8200
Tween 20	Sinopharm Chemical Reagent Co.,Ltd.	Cat# 30189328
Photo-Flo 200	Kodak	Cat# 146-4510
OCT	Beyotime	Cat# C0171A
Protein A/G Magnetic Beads	MedChemExpress	Cat# HY-K0202
IPTG	Biofroxx	Cat# EZ7890B105
EmbryoMax Advanced KSOM Medium	Sigma	Cat# MR-101
G-IVF™ PLUS	Vitrolife	Cat# 10136
180 kDa Prestained Protein Marker	Vazyme	Cat# MP102-01
ColorMixed Protein Marker 180 (10-180 kDa)	Abclonal	Cat# RM19001
Super Signal™ West Pico PLUS Chemiluminescent Substrate	Thermo Fisher Scientific	Cat# 34580
Deposited data
Raw and Analyzed Data	This paper	GEO: GSE293055
Experimental Models: Organisms/Strains
Mouse: C57BL/6J	Beijing Vital River Laboratory Animal Technology Co., Ltd.	Cat# 213
Mouse: Daxx-flox	This paper	N/A
Mouse: Ddx4-Cre	The Jackson Laboratory	Cat# 006954 RRID: IMSR_JAX:006954
Mouse: Stra8-Cre	Lin et al.	N/A
Software and algorithms
Primer-BLAST	http://www.ncbi.nlm.nih.gov/tools/primer-blast/	RRID:SCR_003095
Primer Premier	https://www.premierbiosoft.com/primerdesign/	RRID:SCR_023946
SnapGene	http://www.snapgene.com/	RRID:SCR_015052
Gene Ontology	http://www.geneontology.org/	RRID:SCR_002811
GraphPad Prism	http://www.graphpad.com/	RRID:SCR_002798
DAVID	https://david.ncifcrf.gov/	RRID:SCR_001881
STRING	http://string.embl.de/	RRID:SCR_005223
Cutadapt	http://code.google.com/p/cutadapt/	RRID:SCR_011841
Bowtie2	http://bowtie-bio.sourceforge.net/bowtie2/index.shtml	RRID:SCR_016368
FeatureCount	http://bioinf.wehi.edu.au/featureCounts/	RRID:SCR_012919
DEseq2	https://bioconductor.org/packages/release/bioc/html/DESeq2.html	RRID:SCR_015687
Trim Galore	https://www.bioinformatics.babraham.ac.uk/projects/trim_galore/	RRID:SCR_011847
HISAT2	https://daehwankimlab.github.io/hisat2/	RRID:SCR_015530
Bismark	https://www.bioinformatics.babraham.ac.uk/projects/bismark/	RRID:SCR_005604
Bedtools	https://bedtools.readthedocs.io/en/latest/index.html	RRID:SCR_006646
Sambamba	https://lomereiter.github.io/sambamba/	RRID:SCR_024328
DiffBind	https://bioconductor.org/packages/release/bioc/html/DiffBind.html	RRID:SCR_012918
HOMER	http://homer.ucsd.edu/homer/	RRID:SCR_010881
Python	https://www.python.org/	RRID:SCR_008394
MACS	https://github.com/macs3-project/MACS	RRID:SCR_013291
Cgmaptools	https://cgmaptools.github.io/	N/A
FertilityOnline	https://mcg.ustc.edu.cn/bsc/spermgenes2.0/index.html	N/A
